# Analysis of long-range contacts across cell types outlines a core sequence determinant of 3D genome organisation

**DOI:** 10.1101/2025.03.16.643527

**Authors:** Liezel Tamon, Zahra Fahmi, James Ashford, Rosana Collepardo-Guevara, Aleksandr B. Sahakyan

## Abstract

The sequence-driven organising principles of the 3D genome are crucial for interpreting the core effects of genomic variation and for understanding the evolution of genome organisation and function. We investigated these by isolating and analysing cell-type-persistent contacts, heavily dependent on the similarly cell-type-persistent genomic sequence. We stratified long-range contacts from a diverse group of human tissues and cell lines based on contact persistence, c_p_, reflecting their presence across cell or tissue types, presenting them as an atlas of contacts and the cell-type invariant (CETI) hubs they form across human chromosomes. Our survey of more than 300 chromatin and genome features revealed their association with c_p_, contrasting variable from persistent contacts in terms of co-localisation with genes, 3D architectural domains, epigenetic and sequence elements. We found persistent contacts to be predominantly comprised of AT-rich sequences and related to heterochromatin. A key outcome is finding a link between the experimental genomic contacts and the complementarity between pairs of contacting DNA loci. This work provides evidence for a sequence determinant of genomic contacts contributing to the decoding of the relationship between sequence and structure that is crucial for functional and evolutionary studies concerning the 3D genome organisation.
