## Supplementary File S5 for "Analysis of long-range contacts across cell types outlines a core sequence determinant of 3D genome organisation"

### Sheet: columns
hub	Hub full name
chr	Chromosome
gap	Minimum contact gap
hubN	Hub index
center	Center bin
NijCenter	Count of contacts (satisfying minimum contact gap) formed by center bin
Ngenes	Count of genes overlapping (at least 1 bp) with center bin and its partner bins
genes	Genes (represented by longest transcript)
MostEnrichedCluster1Terms	Top 5 (based on Benjamini-Hochberg adjusted p-value) terms in the most enriched cluster (Annotation Cluster 1) from the DAVID functional clustering
MostEnrichedCluster1Benjaminipadj	Benjamini-Hochberg adjusted p-value of terms in previous column arranged following order of terms
MostEnrichedCluster1EASE	EASE score of most enriched cluster
DAVIDClusteringStringency	Stringency setting of clustering

### Sheet: hub_data_top5terms
hub	chr	gap	hubN	center	NijCenter	Ngenes	genes	MostEnrichedCluster1Terms	MostEnrichedCluster1Benjaminipadj	MostEnrichedCluster1EASE	DAVIDClusteringStringency
min2Mb_chr1_All_topCP3_gapBin50_hub1	chr1	50	1	3627	102	97	DDAH1;KIAA1324;SCARNA2;C1orf194;SORT1;RBM15;RP5-1074L1.1;SLC16A4;CYMP;LOC440602;CHI3L2;ADORA3;ATP5F1;C1orf162;KCND3;SYT6;VANGL1;CASQ2;SLC22A15;ATP1A1;ATP1A1OS;CD58;C1orf137;VTCN1;FAM46C;WDR3;GDAP2;SPAG17;TBX15;WARS2;HAO2;HAO2-IT1;HSD3B2;HSD3B1;HSD3BP4;LINC00622;ZNF697;PHGDH;HMGCS2;REG4;NBPF7;ADAM30;NOTCH2;EMBP1;NBPF9;NBPF20;BCL9;ACP6;GJA5;GJA8;NBPF8;MIR5087;VPS45;ENSA;GOLPH3L;ARNT;CTSK;ANXA9;SETD…	SM01148:SM01148;IPR010630:Neuroblastoma breakpoint family (NBPF) domain;domain:NBPF 1;domain:NBPF 2;compositionally biased region:Poly-Glu	0.004608;0.012139;0.182695;0.182695;0.901728	3.1261	medium
min2Mb_chr1_All_topCP3_gapBin50_hub2	chr1	50	2	3626	82	78	DDAH1;STXBP3;AKNAD1;CYB561D1;SYPL2;ATXN7L2;GNAI3;GPR61;WDR77;OVGP1;ATP5F1;LINC01160;KCND3;AP4B1-AS1;AP4B1;HIPK1;DCLRE1B;DENND2C;BCAS2;ATP1A1OS;IGSF3;MIR320B1;C1orf137;TRIM45;TTF2;MAN1A2;FAM46C;GDAP2;WDR3;SPAG17;TBX15;WARS2;HAO2;HSD3B2;HSD3B1;HSD3BP4;LINC00622;ZNF697;PHGDH;HMGCS2;REG4;NBPF7;ADAM30;NOTCH2;EMBP1;NBPF9;NBPF20;PDE4DIP;BCL9;ACP6;GJA5;GJA8;NBPF8;MIR5087;LINC00869;HIST2H2BF;FCGR1A;ANP32E…	SM01148:SM01148;IPR010630:Neuroblastoma breakpoint family (NBPF) domain;domain:NBPF 1;domain:NBPF 2;compositionally biased region:Poly-Glu	3.068e-05;7.399e-05;1.012e-01;1.012e-01;1.000e+00	3.91706	medium
min2Mb_chr1_All_topCP3_gapBin50_hub3	chr1	50	3	3601	13	12	EMBP1;SLC26A9;C1orf186;AVPR1B;CTSE;SRGAP2C;SRGAP2B;SRGAP2;SRGAP2D;RASSF5;EIF2D;MAPKAPK2	SM00055:FCH;IPR001060:FCH domain;Neurogenesis;Coiled coil	0.0005453;0.0011466;0.2500631;1.0000000	2.93077	medium
min2Mb_chr1_All_topCP3_gapBin50_hub4	chr1	50	4	5873	5	3	MIR3675;NBPF1;CROCCP2	NA	NA	NA	NA
min2Mb_chr2_All_topCP3_gapBin50_hub1	chr2	50	1	3326	6	4	ANKRD30BL;MIR663B;TMEM163;THSD7B	NA	NA	NA	NA
min2Mb_chr2_All_topCP3_gapBin50_hub2	chr2	50	2	2295	35	11	CTNNA2;LOC1720;THNSL2;FOXI3;EIF2AK3;AC104134.2;RPIA;LOC442028;MAL;ANKRD30BL;MIR663B	Membrane;Transmembrane helix;Transmembrane;GO:0005515~protein binding;Phosphoprotein	1;1;1;1;1	0.27324	medium
min2Mb_chr2_All_topCP3_gapBin50_hub3	chr2	50	3	2308	11	7	ANKRD20A8P;LOC442028;IL1R1;IL1RL2;LINC01102;ANKRD30BL;MIR663B	NA	NA	NA	NA
min2Mb_chr3_All_topCP3_gapBin50_hub1	chr3	50	1	4544	13	8	EGFEM1P;SPATA16;NLGN1;NAALADL2;PEX5L;LINC01206;VPS8;FGF12	splice variant;Alternative splicing;Phosphoprotein;Membrane;GO:0005515~protein binding	1;1;1;1;1	0.371502	medium
min2Mb_chr3_All_topCP3_gapBin50_hub2	chr3	50	2	455	29	8	LOC339862;SGOL1;SGOL1-AS1;ZNF385D;VENTXP7;THRB;LRRC3B;CMC1	GO:0043167~ion binding;GO:0043169~cation binding;GO:0046914~transition metal ion binding;GO:0046872~metal ion binding;metal-binding	0.7456;0.8301;0.9085;0.9264;0.9674	0.704391	custom
min2Mb_chr3_All_topCP3_gapBin50_hub3	chr3	50	3	852	30	8	AC090044.1;LOC339862;MIR548AC;UBE2E2;STAC;DCLK3;TRANK1;SCN5A	sequence variant;polymorphism	1;1	0.30192	custom
min2Mb_chr4_All_topCP3_gapBin50_hub1	chr4	50	1	2	4	4	ZNF718;ZNF595;STX18;STX18-AS1	GO:0005622~intracellular;Polymorphism;sequence variant	0.04271;0.88043;0.92953	1.051	medium
min2Mb_chr4_All_topCP3_gapBin50_hub2	chr4	50	2	920	25	5	BEND4;ATP8A1;GRXCR1;KCTD8;GABRA2	Cell membrane;GO:0016021~integral component of membrane;Transmembrane helix;Transmembrane;Membrane	1;1;1;1;1	0.604092	medium
min2Mb_chr4_All_topCP3_gapBin50_hub3	chr4	50	3	3258	57	4	IL21-AS1;IL21;PCDH10;LINC00613	NA	NA	NA	NA
min2Mb_chr5_All_topCP3_gapBin50_hub1	chr5	50	1	1152	18	5	CDH9;SPEF2;NNT-AS1;NNT;EMB	topological domain:Cytoplasmic;transmembrane region;Transmembrane helix;Transmembrane;GO:0016021~integral component of membrane	1;1;1;1;1	0.767188	medium
min2Mb_chr5_All_topCP3_gapBin50_hub2	chr5	50	2	1150	19	5	LSP1P3;CTD-2127H9.1;PLCXD3;OXCT1;GHR	NA	NA	NA	NA
min2Mb_chr5_All_topCP3_gapBin50_hub3	chr5	50	3	1156	13	2	CDH10;CDH6	NA	NA	NA	NA
min2Mb_chr6_All_topCP3_gapBin50_hub1	chr6	50	1	1435	68	14	ZNF391;TFAP2D;MIR133B;MIR206;IL17F;MCM3;ELOVL5;MIR5685;FAM83B;PRIM2;MTRNR2L9;KHDRBS2;PTP4A1;EYS	DNA-binding;Transcription;GO:0006351~transcription, DNA-templated;Transcription regulation;Nucleus	1;1;1;1;1	0.621316	medium
min2Mb_chr6_All_topCP3_gapBin50_hub2	chr6	50	2	1432	47	12	DEFB113;DEFB114;TFAP2D;PKHD1;IL17A;LRRC1;MLIP;PRIM2;MTRNR2L9;KHDRBS2;EYS;BAI3	Secreted;signal peptide;GO:0005576~extracellular region;Signal;disulfide bond	0.5321;1.0000;1.0000;1.0000;1.0000	0.92416	medium
min2Mb_chr7_All_topCP3_gapBin50_hub1	chr7	50	1	1548	66	19	FLJ45974;HPVC1;GS1-18A18.1;VSTM2A;SEC61G;RP11-745C15.2;EGFR;EGFR-AS1;VOPP1;SEPT14;ZNF713;LOC650226;LOC100240728;LOC101928401;GUSBP10;MIR3147;ZNF716;ZNF680;ZNF117	GO:0000978~RNA polymerase II core promoter proximal region sequence-specific DNA binding;SM00355:ZnF_C2H2;IPR013087:Zinc finger C2H2-type/integrase DNA-binding domain;IPR015880:Zinc finger, C2H2-like;IPR007087:Zinc finger, C2H2	0.01061;0.01929;0.03279;0.03279;0.03279	1.73618	medium
min2Mb_chr7_All_topCP3_gapBin50_hub2	chr7	50	2	1539	41	14	CDC14C;IKZF1;HPVC1;GS1-18A18.1;VSTM2A;EGFR;LOC650226;DKFZp434L192;LOC101928401;GUSBP10;ZNF479;MIR3147;ZNF716;ZNF736	IPR013087:Zinc finger C2H2-type/integrase DNA-binding domain;IPR015880:Zinc finger, C2H2-like;IPR007087:Zinc finger, C2H2;IPR001909:Krueppel-associated box;SM00355:ZnF_C2H2	0.01154;0.01154;0.01154;0.03976;0.05098	1.91326	medium
min2Mb_chr8_All_topCP3_gapBin50_hub1	chr8	50	1	56	50	13	CSMD1;MCPH1;MIR8055;AGPAT5;MIR4659A;MIR4659B;XKR5;DEFA5;DEFA11P;TNKS;DLC1;NRG1;UNC5D	Membrane;disulfide bond;transmembrane region;Disulfide bond;Transmembrane helix	1;1;1;1;1	0.71759	medium
min2Mb_chr9_All_topCP3_gapBin50_hub1	chr9	50	1	1711	64	33	SH3GL2;MIR31HG;ELAVL2;CAAP1;PLAA;IFT74;LINC00032;EQTN;MOB3B;LINGO2;FRMPD1;SHB;ALDH1B1;FAM95C;ANKRD18A;FAM201A;LOC642236;PGM5;TMEM252;RP11-274B18.2;PIP5K1B;FAM122A;PRKACG;TJP2;BANCR;FAM189A2;APBA1;PTAR1;C9orf135;C9orf135-AS1;MAMDC2;MAMDC2-AS1;TRPM3	GO:0005829~cytosol;Phosphoprotein;GO:0005515~protein binding	1;1;1	0.791817	medium
min2Mb_chr10_All_topCP3_gapBin50_hub1	chr10	50	1	1178	103	49	ZNF33B;BMS1;RASGEF1A;ZNF485;ZNF32;ZNF32-AS1;ZNF32-AS3;ZNF32-AS2;LINC00619;LINC00840;LINC00841;CXCL12;LOC100996758;NPY4R;LINC00842;FRMPD2;MAPK8;ARHGAP22;WDFY4;LRRC18;MIR4294;VSTM4;C10orf128;C10orf71;C10orf71-AS1;DRGX;ERCC6;ERCC6-PGBD3;PGBD3;CHAT;SLC18A3;C10orf53;OGDHL;PARG;AGAP7;MSMB;NCOA4;TIMM23;ASAH2;SGMS1;A1CF;PRKG1;CSTF2T;PCDH15;CCDC6;ANK3;ARID5B;DNAJC12;COL13A1	GO:0006351~transcription, DNA-templated;Transcription regulation;Transcription;GO:0005634~nucleus;GO:0006355~regulation of transcription, DNA-templated	1;1;1;1;1	0.505431	medium
min2Mb_chr11_All_topCP3_gapBin50_hub1	chr11	50	1	1263	32	20	LRRC4C;PTPRJ;OR4B1;OR4X2;OR4X1;OR4S1;OR4C3;OR4C45;TRIM48;OR4A16;OR4A15;OR5D14;OR5L2;OR5L1;OR5D18;OR5J2;OR8K5;OR8K3;OR8K1;OR5R1	Olfaction;GO:0050911~detection of chemical stimulus involved in sensory perception of smell;IPR000725:Olfactory receptor;GO:0004984~olfactory receptor activity;Sensory transduction	3.841e-23;7.812e-23;1.042e-22;3.341e-22;3.287e-21	15.2352	medium
min2Mb_chr11_All_topCP3_gapBin50_hub2	chr11	50	2	1265	30	25	TTC17;PTPRJ;OR4B1;OR4X1;OR4S1;OR4C3;OR4C45;OR4A47;OR4A16;OR4A15;OR4P4;OR4C6;OR4S2;OR5D13;OR5D14;OR5L2;OR5L1;OR5D18;OR5D16;OR8H2;OR8I2;OR8K3;OR8K1;OR5R1;OR5M1	Olfaction;IPR000725:Olfactory receptor;GO:0004984~olfactory receptor activity;GO:0050911~detection of chemical stimulus involved in sensory perception of smell;Sensory transduction	7.988e-34;2.147e-33;1.813e-32;2.628e-32;4.994e-31	26.0715	medium
min2Mb_chr11_All_topCP3_gapBin50_hub3	chr11	50	3	1266	39	25	LRRC4C;LOC100507205;OR4B1;OR4X2;OR4S1;OR4C3;OR4C45;OR4A47;TRIM48;TRIM51HP;OR4A16;OR4A15;OR4P4;OR4C6;OR4S2;OR5D14;OR5L2;OR5L1;OR5D18;OR5D16;OR5F1;OR5AS1;OR8U8;OR8U1;OR8J1	olfaction;GO:0004984~olfactory receptor activity;GO:0007608~sensory perception of smell;GO:0007606~sensory perception of chemical stimulus;IPR000725:Olfactory receptor	1.787e-27;6.266e-27;8.134e-27;3.014e-26;5.436e-26	16.4397	custom
min2Mb_chr12_All_topCP3_gapBin50_hub1	chr12	50	1	2149	55	19	OTOGL;LIN7A;ACSS3;METTL25;CCDC59;TMTC2;MKRN9P;C12orf50;C12orf29;CEP290;TMTC3;KITLG;POC1B-GALNT4;GALNT4;POC1B;ATP2B1;DCN;ANKS1B;NR1H4	Cell projection;Cytoskeleton;Disease mutation;GO:0005737~cytoplasm;Cytoplasm	1;1;1;1;1	0.510598	medium
min2Mb_chr13_All_topCP3_gapBin50_hub1	chr13	50	1	2568	30	9	GPC5;HS6ST3;LINC00359;CLYBL;FGF14;MIR4705;DAOA-AS1;DAOA;FAM155A	Membrane;glycosylation site:N-linked (GlcNAc...);Glycoprotein	1;1;1	0.549117	medium
min2Mb_chr14_All_topCP3_gapBin50_hub1	chr14	50	1	1469	26	26	KLHDC1;KLHDC2;NEMF;L2HGDH;SOS2;SAV1;ATL1;TRIM9;SAMD4A;LGALS3;DLGAP5;FBXO34;TBPL2;KTN1;RPL13AP3;LINC00520;PELI2;PSMA3;FLJ31306;PPM1A;SLC38A6;TRMT5;PRKCH;SNAPC1;HIF1A;HIF1A-AS2	DNA-binding;Transcription regulation;Transcription	1;1;1	0.14875	medium
min2Mb_chr16_All_topCP3_gapBin50_hub1	chr16	50	1	814	39	11	RBFOX1;SHISA9;XYLT1;MIR548AA2;MIR548D2;PRKCB;HS3ST4;RP11-488I20.3;LOC146481;RP11-80F22.15;FLJ26245	Transferase;Membrane;Polymorphism	1;1;1	0.793716	medium
min2Mb_chr18_All_topCP3_gapBin50_hub1	chr18	50	1	1445	22	12	DCC;WDR7;PIGN;KIAA1468;TNFRSF11A;BCL2;VPS4B;SERPINB13;SERPINB7;RP11-146N18.1;RP11-909B2.1;CDH19	Membrane;Transmembrane helix;Transmembrane;GO:0016021~integral component of membrane	0.2587;0.2587;0.2587;1.0000	1.6339	medium
min2Mb_chr18_All_topCP3_gapBin50_hub2	chr18	50	2	1466	23	10	DCC;WDR7;SERPINB12;SERPINB13;SERPINB11;SERPINB7;SERPINB2;SERPINB8;RP11-146N18.1;RP11-510D19.1	IPR023795:Protease inhibitor I4, serpin, conserved site;IPR000215:Serpin family;IPR023796:Serpin domain;site:Reactive bond;SM00093:SERPIN	3.247e-12;3.247e-12;3.247e-12;3.400e-11;5.315e-11	8.33773	medium
min2Mb_chr19_All_topCP3_gapBin50_hub1	chr19	50	1	1112	44	66	ZNF792;LOC644189;ZFP82;ZNF566;LOC728752;ZNF529;ZNF260;ZNF461;ZNF567;ZNF850;ZNF790;ZNF790-AS1;ZNF345;ZNF829;ZNF568;ZNF420;ZNF585A;ZNF585B;ZNF383;HKR1;ZNF527;ZNF570;ZNF569;ZNF793;ZNF540;ZNF571;ZNF571-AS1;ZNF607;ZNF781;ZNF573;SIPA1L3;WDR87;LEUTX;ZNF221;ZNF649;ZNF577;ZNF613;ZNF350;HCCAT3;ZNF614;ZNF615;ZNF432;ZNF616;ZNF836;ZNF528;ZNF534;ZNF578;ZNF808;ZNF665;ZNF347;ZNF667;ZNF583;ZNF667-AS1;ZNF471;ZNF71…	IPR013087:Zinc finger C2H2-type/integrase DNA-binding domain;IPR015880:Zinc finger, C2H2-like;IPR001909:Krueppel-associated box;IPR007087:Zinc finger, C2H2;zinc finger region:C2H2-type 3	6.530e-71;1.350e-69;1.636e-69;9.037e-69;5.829e-68	46.2206	medium
min2Mb_chr20_All_topCP3_gapBin50_hub1	chr20	50	1	157	40	10	PLCB1;PLCB4;PAK7;RP5-1119D9.4;LAMP5;LOC101929371;SNAP25;SNAP25-AS1;SPTLC3;ISM1	hsa04071:Sphingolipid signaling pathway;hsa01100:Metabolic pathways;Lipid metabolism;splice variant;Alternative splicing	0.01969;0.09134;0.16513;0.48281;1.00000	1.31931	medium
min2Mb_chr21_All_topCP3_gapBin50_hub1	chr21	50	1	491	60	10	ABCC13;SAMSN1;CHODL;LINC00320;NCAM2;RNU6-67P;AP000475.2;AP000472.2;AP000469.2;LOC339622	Alternative splicing;transmembrane region;Transmembrane helix;Transmembrane;GO:0016021~integral component of membrane	1;1;1;1;1	0.727615	medium
min2Mb_chr21_All_topCP3_gapBin50_hub2	chr21	50	2	498	70	14	SAMSN1;SAMSN1-AS1;NRIP1;USP25;LINC00478;LINC00320;NCAM2;RNU6-67P;LINC00317;AP000475.2;AP000472.2;LINC00308;D21S2088E;AP000469.2	Phosphoprotein;GO:0005634~nucleus;Nucleus	1;1;1	0.662218	medium
min2Mb_chr21_All_topCP3_gapBin50_hub3	chr21	50	3	670	64	27	LINC00478;CHODL;TMPRSS15;AL109763.2;LINC00320;NCAM2;RNU6-67P;LINC00317;AP000475.2;AP000472.2;LINC00308;D21S2088E;LINC00158;MIR5009;LINC00113;BACH1;BACH1-IT2;GRIK1;GRIK1-AS2;KRTAP19-4;KRTAP19-2;KRTAP19-1;KRTAP19-5;KRTAP19-3;KRTAP20-3;KRTAP20-2;KRTAP7-1	IPR021743:Keratin-associated matrix;GO:0005882~intermediate filament;Keratin	1.760e-12;2.929e-12;1.400e-10	12.4635	medium
min2Mb_chr22_All_topCP3_gapBin50_hub1	chr22	50	1	841	9	5	ADRBK2;MYO18B;SEZ6L;HMGXB4;EFCAB6	Nucleus;Polymorphism;sequence variant;splice variant;Phosphoprotein	1;1;1;1;1	0.554081	medium
